# PRC1 drives Polycomb-mediated gene repression by controlling transcription initiation and burst frequency

**DOI:** 10.1101/2020.10.09.333294

**Authors:** Paula Dobrinić, Aleksander T. Szczurek, Robert J. Klose

## Abstract

The Polycomb repressive system plays a fundamental role in controlling gene expression during mammalian development. To achieve this, Polycomb repressive complexes 1 and 2 (PRC1 and PRC2) bind target genes and use histone modification-dependent feedback mechanisms to form Polycomb chromatin domains and repress transcription. The interrelatedness of PRC1 and PRC2 activity at these sites has made it difficult to discover the specific components of Polycomb chromatin domains that drive gene repression and to understand mechanistically how this is achieved. Here, by exploiting rapid degron-based approaches and time-resolved genomics we kinetically dissect Polycomb-mediated repression and discover that PRC1 functions independently of PRC2 to counteract RNA polymerase II binding and transcription initiation. Using single-cell gene expression analysis, we reveal that PRC1 acts uniformly within the cell population, and that repression is achieved by controlling transcriptional burst frequency. These important new discoveries provide a mechanistic and conceptual framework for Polycomb-dependent transcriptional control.
