## Supplementary table 1 for "PRC1 drives Polycomb-mediated gene repression by controlling transcription initiation and burst frequency"

### Sheet: Sheet1
Table S1. Total numbers of uniquely mapped, non-duplicate reads for mouse and spike-in genomes from all cnRNA-seq and cChIP-seq experiments performed in this study
cnRNA-seq
Sample name	mm10	dm6
RING1AKO.RING1BAID_NucRNA_UNT_rep1	52181191	4874278
RING1AKO.RING1BAID_NucRNA_UNT_rep2	40188165	2502736
RING1AKO.RING1BAID_NucRNA_UNT_rep3	40925229	1307907
RING1AKO.RING1BAID_NucRNA_IAA_2h_rep1	27651660	1809340
RING1AKO.RING1BAID_NucRNA_IAA_2h_rep2	40837463	2063282
RING1AKO.RING1BAID_NucRNA_IAA_2h_rep3	41580230	1274685
RING1AKO.RING1BAID_NucRNA_IAA_4h_rep1	54210031	4141744
RING1AKO.RING1BAID_NucRNA_IAA_4h_rep2	48963188	1935125
RING1AKO.RING1BAID_NucRNA_IAA_4h_rep3	46288072	1112076
RING1AKO.RING1BAID_NucRNA_IAA_8h_rep1	35021770	1683489
RING1AKO.RING1BAID_NucRNA_IAA_8h_rep2	50886385	1849201
RING1AKO.RING1BAID_NucRNA_IAA_8h_rep3	40721605	1463468
RING1AKO.RING1BAID_NucRNA_IAA_24h_rep1	19523707	1049442
RING1AKO.RING1BAID_NucRNA_IAA_24h_rep2	38421618	2250487
RING1AKO.RING1BAID_NucRNA_IAA_24h_rep3	34694048	1239518
Native cChIP-seq
Sample name	mm10	dm6
RING1AKO.RING1BAID_H2AK119ub1_UNT_rep1	45508740	1307177
RING1AKO.RING1BAID_H2AK119ub1_UNT_rep2	54361719	2071477
RING1AKO.RING1BAID_H2AK119ub1_UNT_rep3	54464474	3279999
RING1AKO.RING1BAID_H2AK119ub1_IAA_2h_rep1	47806561	10611349
RING1AKO.RING1BAID_H2AK119ub1_IAA_2h_rep2	41622910	13003682
RING1AKO.RING1BAID_H2AK119ub1_IAA_2h_rep3	30846473	18113536
RING1AKO.RING1BAID_H2AK119ub1_IAA_4h_rep1	33953615	11739595
RING1AKO.RING1BAID_H2AK119ub1_IAA_4h_rep2	32087429	14998173
RING1AKO.RING1BAID_H2AK119ub1_IAA_4h_rep3	23884622	23215880
RING1AKO.RING1BAID_H3K27me3_UNT_rep1	61195450	2259843
RING1AKO.RING1BAID_H3K27me3_UNT_rep2	53636519	2698791
RING1AKO.RING1BAID_H3K27me3_UNT_rep3	54348829	4871289
RING1AKO.RING1BAID_H3K27me3_IAA_2h_rep1	54872981	1683297
RING1AKO.RING1BAID_H3K27me3_IAA_2h_rep2	58870897	3413899
RING1AKO.RING1BAID_H3K27me3_IAA_2h_rep3	58920445	5035326
RING1AKO.RING1BAID_H3K27me3_IAA_4h_rep1	47761289	1659616
RING1AKO.RING1BAID_H3K27me3_IAA_4h_rep2	45744282	3201645
RING1AKO.RING1BAID_H3K27me3_IAA_4h_rep3	46868526	4426334
RING1AKO.RING1BAID_H3K27me3_IAA_8h_rep1	43238109	1939861
RING1AKO.RING1BAID_H3K27me3_IAA_8h_rep2	60092784	3744072
RING1AKO.RING1BAID_H3K27me3_IAA_8h_rep3	47244979	4648576
RING1AKO.RING1BAID_H3K27me3_IAA_24h_rep1	43248378	1543774
RING1AKO.RING1BAID_H3K27me3_IAA_24h_rep2	65822930	3667369
RING1AKO.RING1BAID_H3K27me3_IAA_24h_rep3	44055559	2788227
RING1AKO.RING1BAID_H3K4me3_UNT_rep1	22167968	3709389
RING1AKO.RING1BAID_H3K4me3_UNT_rep2	23922798	4033515
RING1AKO.RING1BAID_H3K4me3_UNT_rep3	23285958	5752867
RING1AKO.RING1BAID_H3K4me3_IAA_2h_rep1	24216176	4847249
RING1AKO.RING1BAID_H3K4me3_IAA_2h_rep2	22979471	3644554
RING1AKO.RING1BAID_H3K4me3_IAA_2h_rep3	24212702	5824392
RING1AKO.RING1BAID_H3K4me3_IAA_4h_rep1	24972565	4423848
RING1AKO.RING1BAID_H3K4me3_IAA_4h_rep2	24535567	3490768
RING1AKO.RING1BAID_H3K4me3_IAA_4h_rep3	22561237	5320910
RING1AKO.RING1BAID_H3K4me3_IAA_8h_rep1	24118185	3739615
RING1AKO.RING1BAID_H3K4me3_IAA_8h_rep2	23753074	3234395
RING1AKO.RING1BAID_H3K4me3_IAA_8h_rep3	28553743	6652262
RING1AKO.RING1BAID_NativeInput_for_H2AK119ub1_H3K4me3_UNT_rep1	10974508	380922
RING1AKO.RING1BAID_NativeInput_for_H3K27me3_UNT_rep1	12064902	326358
RING1AKO.RING1BAID_NativeInput_UNT_rep2	13575840	436381
RING1AKO.RING1BAID_NativeInput_UNT_rep3	12050166	519962
RING1AKO.RING1BAID_NativeInput_for_H2AK119ub1_H3K4me3_IAA_2h_rep1	11774676	514338
RING1AKO.RING1BAID_NativeInput_for_H3K27me3_IAA_2h_rep1	13745579	325417
RING1AKO.RING1BAID_NativeInput_IAA_2h_rep2	14202977	451545
RING1AKO.RING1BAID_NativeInput_IAA_2h_rep3	12179183	522255
RING1AKO.RING1BAID_NativeInput_for_H2AK119ub1_H3K4me3_IAA_4h_rep1	14907076	513571
RING1AKO.RING1BAID_NativeInput_for_H3K27me3_IAA_4h_rep1	10500557	262711
RING1AKO.RING1BAID_NativeInput_IAA_4h_rep2	12140378	422495
RING1AKO.RING1BAID_NativeInput_IAA_4h_rep3	11154596	494840
RING1AKO.RING1BAID_NativeInput_for_H3K4me3_IAA_8h_rep1	22264285	711563
RING1AKO.RING1BAID_NativeInput_for_H3K27me3_IAA_8h_rep1	9012027	246819
RING1AKO.RING1BAID_NativeInput_IAA_8h_rep2	13593362	432979
RING1AKO.RING1BAID_NativeInput_IAA_8h_rep3	15651297	682052
RING1AKO.RING1BAID_NativeInput_IAA_24h_rep1	9570033	260932
RING1AKO.RING1BAID_NativeInput_IAA_24h_rep2	14589750	465457
RING1AKO.RING1BAID_NativeInput_IAA_24h_rep3	17116977	672793
Cross_linked cChIP_seq
Sample name	mm10	hg19
RING1AKO.RING1BAID_RING1B_UNT_rep1	41222938	2949119
RING1AKO.RING1BAID_RING1B_UNT_rep2	58734375	4670958
RING1AKO.RING1BAID_RING1B_UNT_rep3	38017376	2800951
RING1AKO.RING1BAID_RING1B_IAA_2h_rep1	40234787	2673785
RING1AKO.RING1BAID_RING1B_IAA_2h_rep2	51913169	5196004
RING1AKO.RING1BAID_RING1B_IAA_2h_rep3	39062892	2680785
RING1AKO.RING1BAID_RING1B_IAA_4h_rep1	39427069	3871116
RING1AKO.RING1BAID_RING1B_IAA_4h_rep2	38316259	3607726
RING1AKO.RING1BAID_RING1B_IAA_4h_rep3	37220031	3244481
RING1AKO.RING1BAID_SUZ12_UNT_rep1	38840290	1364714
RING1AKO.RING1BAID_SUZ12_UNT_rep2	43477066	1396467
RING1AKO.RING1BAID_SUZ12_UNT_rep3	59628009	2007702
RING1AKO.RING1BAID_SUZ12_IAA_2h_rep1	38776703	1273698
RING1AKO.RING1BAID_SUZ12_IAA_2h_rep2	60513229	2034496
RING1AKO.RING1BAID_SUZ12_IAA_2h_rep3	44058196	1441243
RING1AKO.RING1BAID_SUZ12_IAA_4h_rep1	28993553	939741
RING1AKO.RING1BAID_SUZ12_IAA_4h_rep2	61730658	2097565
RING1AKO.RING1BAID_SUZ12_IAA_4h_rep3	46313787	1550132
RING1AKO.RING1BAID_SUZ12_IAA_8h_rep1	31963608	989069
RING1AKO.RING1BAID_SUZ12_IAA_8h_rep2	53900360	1769275
RING1AKO.RING1BAID_SUZ12_IAA_8h_rep3	67614953	2055902
RING1AKO.RING1BAID_SUZ12_IAA_24h_rep1	46925074	1495754
RING1AKO.RING1BAID_SUZ12_IAA_24h_rep2	90437144	4299094
RING1AKO.RING1BAID_SUZ12_IAA_24h_rep3	41852910	1449565
RING1AKO.RING1BAID_XInput_UNT_rep1	10999284	521987
RING1AKO.RING1BAID_XInput_UNT_rep2	11740600	705686
RING1AKO.RING1BAID_XInput_UNT_rep3	10094241	582150
RING1AKO.RING1BAID_XInput_IAA_2h_rep1	11559564	491992
RING1AKO.RING1BAID_XInput_IAA_2h_rep2	10368605	557621
RING1AKO.RING1BAID_XInput_IAA_2h_rep3	15369900	751112
RING1AKO.RING1BAID_XInput_IAA_4h_rep1	8076126	364179
RING1AKO.RING1BAID_XInput_IAA_4h_rep2	12029717	678931
RING1AKO.RING1BAID_XInput_IAA_4h_rep3	12825684	652050
RING1AKO.RING1BAID_XInput_IAA_8h_rep1	11238642	526671
RING1AKO.RING1BAID_XInput_IAA_8h_rep2	10182986	550891
RING1AKO.RING1BAID_XInput_IAA_8h_rep3	17868833	725489
RING1AKO.RING1BAID_XInput_IAA_24h_rep1	18539261	830385
RING1AKO.RING1BAID_XInput_IAA_24h_rep2	14774538	1004420
RING1AKO.RING1BAID_XInput_IAA_24h_rep3	14541483	747647
RING1AKO.RING1BAID_PolII_NTD_UNT_rep1	43685850	2175076
RING1AKO.RING1BAID_PolII_NTD_UNT_rep2	41566341	2034133
RING1AKO.RING1BAID_PolII_NTD_UNT_rep3	46818180	2575195
RING1AKO.RING1BAID_PolII_NTD_IAA_2h_rep1	35617613	1591856
RING1AKO.RING1BAID_PolII_NTD_IAA_2h_rep2	41281658	1875648
RING1AKO.RING1BAID_PolII_NTD_IAA_2h_rep3	47319637	2629133
RING1AKO.RING1BAID_PolII_NTD_IAA_4h_rep1	58027118	3496049
RING1AKO.RING1BAID_PolII_NTD_IAA_4h_rep2	34241829	1953940
RING1AKO.RING1BAID_PolII_NTD_IAA_4h_rep3	35961606	2490885
RING1AKO.RING1BAID_PolII_NTD_IAA_8h_rep1	40856381	2409006
RING1AKO.RING1BAID_PolII_NTD_IAA_8h_rep2	38436490	2070111
RING1AKO.RING1BAID_PolII_NTD_IAA_8h_rep3	42017676	2977760
RING1AKO.RING1BAID_PolII_Ser5P_UNT_rep1	59404907	3077649
RING1AKO.RING1BAID_PolII_Ser5P_UNT_rep2	40127894	2061188
RING1AKO.RING1BAID_PolII_Ser5P_UNT_rep3	53603875	3206712
RING1AKO.RING1BAID_PolII_Ser5P_IAA_2h_rep1	48125174	2347577
RING1AKO.RING1BAID_PolII_Ser5P_IAA_2h_rep2	44014565	2369033
RING1AKO.RING1BAID_PolII_Ser5P_IAA_2h_rep3	41230617	2537072
RING1AKO.RING1BAID_PolII_Ser2P_UNT_rep1	45458849	2604361
RING1AKO.RING1BAID_PolII_Ser2P_UNT_rep2	46456630	2678636
RING1AKO.RING1BAID_PolII_Ser2P_UNT_rep3	47988189	3279846
RING1AKO.RING1BAID_PolII_Ser2P_IAA_2h_rep1	49931161	3152453
RING1AKO.RING1BAID_PolII_Ser2P_IAA_2h_rep2	43130267	2492799
RING1AKO.RING1BAID_PolII_Ser2P_IAA_2h_rep3	53063040	3638657
RING1AKO.RING1BAID_PolII_XInput_UNT_rep1	7817485	398897
RING1AKO.RING1BAID_PolII_XInput_UNT_rep2	10933680	514687
RING1AKO.RING1BAID_PolII_XInput_UNT_rep3	9952124	521917
RING1AKO.RING1BAID_PolII_XInput_IAA_2h_rep1	11490077	534604
RING1AKO.RING1BAID_PolII_XInput_IAA_2h_rep2	12013217	526249
RING1AKO.RING1BAID_PolII_XInput_IAA_2h_rep3	10148049	582127
RING1AKO.RING1BAID_PolII_XInput_IAA_4h_rep1	11193204	681059
RING1AKO.RING1BAID_PolII_XInput_IAA_4h_rep2	12385559	707824
RING1AKO.RING1BAID_PolII_XInput_IAA_4h_rep3	10821515	660040
RING1AKO.RING1BAID_PolII_XInput_IAA_8h_rep1	9483440	551547
RING1AKO.RING1BAID_PolII_XInput_IAA_8h_rep2	15000403	769805
RING1AKO.RING1BAID_PolII_XInput_IAA_8h_rep3	9155198	597555
