## Supplementary table 2 for "PRC1 drives Polycomb-mediated gene repression by controlling transcription initiation and burst frequency"

### Sheet: Downsampled
Table S2. Summary of pairwise correlations between individual biological replicates for all next-generation sequencing experiments performed in this study.
Pearson coefficients of correlation between the individual biological replicates are shown for spike-in normalised read coverages across genomic regions of interest.
RING1B cChIP-seq (in RING1B peaks)
	UNT_rep1	UNT_rep2	UNT_rep3			IAA_2h_rep1	IAA_2h_rep2	IAA_2h_rep3			IAA_4h_rep1	IAA_4h_rep2	IAA_4h_rep3
UNT_rep1	1	0.998	0.9972		IAA_2h_rep1	1	0.976	0.9783		IAA_4h_rep1	1	0.9604	0.965
UNT_rep2	0.998	1	0.9976		IAA_2h_rep2	0.976	1	0.9757		IAA_4h_rep2	0.9604	1	0.9649
UNT_rep3	0.9972	0.9976	1		IAA_2h_rep3	0.9783	0.9757	1		IAA_4h_rep3	0.965	0.9649	1
H2AK119ub1 cChIP-seq (in RING1B peaks)
	UNT_rep1	UNT_rep2	UNT_rep3			IAA_2h_rep1	IAA_2h_rep2	IAA_2h_rep3			IAA_4h_rep1	IAA_4h_rep2	IAA_4h_rep3
UNT_rep1	1	0.9971	0.9964		IAA_2h_rep1	1	0.9805	0.971		IAA_4h_rep1	1	0.9631	0.9455
UNT_rep2	0.9971	1	0.9954		IAA_2h_rep2	0.9805	1	0.9703		IAA_4h_rep2	0.9631	1	0.939
UNT_rep3	0.9964	0.9954	1		IAA_2h_rep3	0.971	0.9703	1		IAA_4h_rep3	0.9455	0.939	1
SUZ12 cChIP-seq (in RING1B peaks)
	UNT_rep1	UNT_rep2	UNT_rep3			IAA_2h_rep1	IAA_2h_rep2	IAA_2h_rep3			IAA_4h_rep1	IAA_4h_rep2	IAA_4h_rep3			IAA_8h_rep1	IAA_8h_rep2	IAA_8h_rep3			IAA_24h_rep1	IAA_24h_rep2	IAA_24h_rep3
UNT_rep1	1	0.9985	0.9957		IAA_2h_rep1	1	0.9959	0.9971		IAA_4h_rep1	1	0.9948	0.9953		IAA_8h_rep1	1	0.9908	0.9866		IAA_24h_rep1	1	0.9877	0.9938
UNT_rep2	0.9985	1	0.9968		IAA_2h_rep2	0.9959	1	0.9967		IAA_4h_rep2	0.9948	1	0.9938		IAA_8h_rep2	0.9908	1	0.9948		IAA_24h_rep2	0.9877	1	0.9839
UNT_rep3	0.9957	0.9968	1		IAA_2h_rep3	0.9971	0.9967	1		IAA_4h_rep3	0.9953	0.9938	1		IAA_8h_rep3	0.9866	0.9948	1		IAA_24h_rep3	0.9938	0.9839	1
H3K27me3 cChIP-seq (in RING1B peaks)
	UNT_rep1	UNT_rep2	UNT_rep3			IAA_2h_rep1	IAA_2h_rep2	IAA_2h_rep3			IAA_4h_rep1	IAA_4h_rep2	IAA_4h_rep3			IAA_8h_rep1	IAA_8h_rep2	IAA_8h_rep3			IAA_24h_rep1	IAA_24h_rep2	IAA_24h_rep3
UNT_rep1	1	0.9935	0.9947		IAA_2h_rep1	1	0.9942	0.9934		IAA_4h_rep1	1	0.9937	0.994		IAA_8h_rep1	1	0.9911	0.9928		IAA_24h_rep1	1	0.9888	0.99
UNT_rep2	0.9935	1	0.9926		IAA_2h_rep2	0.9942	1	0.9936		IAA_4h_rep2	0.9937	1	0.9932		IAA_8h_rep2	0.9911	1	0.9912		IAA_24h_rep2	0.9888	1	0.989
UNT_rep3	0.9947	0.9926	1		IAA_2h_rep3	0.9934	0.9936	1		IAA_4h_rep3	0.994	0.9932	1		IAA_8h_rep3	0.9928	0.9912	1		IAA_24h_rep3	0.99	0.989	1
H3K4me3 cChIP-seq (in TSS ± 2.5 kb)
	UNT_rep1	UNT_rep2	UNT_rep3			IAA_2h_rep1	IAA_2h_rep2	IAA_2h_rep3			IAA_4h_rep1	IAA_4h_rep2	IAA_4h_rep3			IAA_8h_rep1	IAA_8h_rep2	IAA_8h_rep3
UNT_rep1	1	0.9894	0.9889		IAA_2h_rep1	1	0.9949	0.9914		IAA_4h_rep1	1	0.991	0.9931		IAA_8h_rep1	1	0.9941	0.9933
UNT_rep2	0.9894	1	0.9881		IAA_2h_rep2	0.9949	1	0.9941		IAA_4h_rep2	0.991	1	0.9893		IAA_8h_rep2	0.9941	1	0.9933
UNT_rep3	0.9889	0.9881	1		IAA_2h_rep3	0.9914	0.9941	1		IAA_4h_rep3	0.9931	0.9893	1		IAA_8h_rep3	0.9933	0.9933	1
Total Pol II cChIP-seq (in TSS ± 2.5 kb)
	UNT_rep1	UNT_rep2	UNT_rep3			IAA_2h_rep1	IAA_2h_rep2	IAA_2h_rep3			IAA_4h_rep1	IAA_4h_rep2	IAA_4h_rep3			IAA_8h_rep1	IAA_8h_rep2	IAA_8h_rep3
UNT_rep1	1	0.9928	0.99		IAA_2h_rep1	1	0.9937	0.9828		IAA_4h_rep1	1	0.9938	0.9938		IAA_8h_rep1	1	0.9925	0.9935
UNT_rep2	0.9928	1	0.9926		IAA_2h_rep2	0.9937	1	0.9824		IAA_4h_rep2	0.9938	1	0.9907		IAA_8h_rep2	0.9925	1	0.9893
UNT_rep3	0.99	0.9926	1		IAA_2h_rep3	0.9828	0.9824	1		IAA_4h_rep3	0.9938	0.9907	1		IAA_8h_rep3	0.9935	0.9893	1
Ser5P-Pol II cChIP-seq (in TSS ± 2.5 kb)
	UNT_rep1	UNT_rep2	UNT_rep3			IAA_2h_rep1	IAA_2h_rep2	IAA_2h_rep3
UNT_rep1	1	0.9898	0.9888		IAA_2h_rep1	1	0.9915	0.9931
UNT_rep2	0.9898	1	0.993		IAA_2h_rep2	0.9915	1	0.9941
UNT_rep3	0.9888	0.993	1		IAA_2h_rep3	0.9931	0.9941	1
Ser2P-Pol II cChIP-seq (in gene bodies)
	UNT_rep1	UNT_rep2	UNT_rep3			IAA_2h_rep1	IAA_2h_rep2	IAA_2h_rep3
UNT_rep1	1	0.9926	0.9936		IAA_2h_rep2	1	0.9919	0.9922
UNT_rep2	0.9926	1	0.9896		IAA_2h_rep3	0.9919	1	0.9893
UNT_rep3	0.9936	0.9896	1		IAA_2h_rep4	0.9922	0.9893	1
cnRNA-seq (in gene bodies)
	UNT_rep1	UNT_rep2	UNT_rep3			IAA_2h_rep1	IAA_2h_rep2	IAA_2h_rep3			IAA_4h_rep1	IAA_4h_rep2	IAA_4h_rep3			IAA_8h_rep1	IAA_8h_rep2	IAA_8h_rep3			IAA_24h_rep1	IAA_24h_rep2	IAA_24h_rep3
UNT_rep1	1	0.978	0.9932		IAA_2h_rep1	1	0.979	0.9802		IAA_4h_rep1	1	0.9757	0.9505		IAA_8h_rep1	1	0.9815	0.9911		IAA_24h_rep1	1	0.9727	0.9794
UNT_rep2	0.978	1	0.987		IAA_2h_rep2	0.979	1	0.9926		IAA_4h_rep2	0.9757	1	0.9684		IAA_8h_rep2	0.9815	1	0.9771		IAA_24h_rep2	0.9727	1	0.9941
UNT_rep3	0.9932	0.987	1		IAA_2h_rep3	0.9802	0.9926	1		IAA_4h_rep3	0.9505	0.9684	1		IAA_8h_rep3	0.9911	0.9771	1		IAA_24h_rep3	0.9794	0.9941	1
